# Somatic mobility of transposons is explosive and shaped by distinct integration biases in *Arabidopsis thaliana*

**DOI:** 10.1101/2025.07.14.664700

**Authors:** Heena Ambreen, Basile Leduque, Leandro Quadrana, R. Keith Slotkin, Alexandros Bousios, Hans-Wilhelm Nützmann

**Author notes:** **Author’s Email addresses:** Heena Ambreen. Hans-Wilhelm Nützmann.

## Abstract

**Background:** The movement of transposable elements (TEs) in somatic cells generates genetic and phenotypic diversity across the soma of individual organisms. This process is especially important in plants that display a sessile lifestyle, can regenerate from somatic cells, and continuously establish their germline from somatic stem cells. Yet, the scale and integration biases by which TEs may shape the plant soma remain unknown.

**Results:** We adapt high-throughput TE sequencing and introduce a new computational pipeline, “deNOVOEnrich”, to identify and analyse somatic transposition events in *Arabidopsis thaliana*. We detect ∼200,000 new TE insertions across wild-type and epigenetic mutant backgrounds, revealing en masse active transposition in the plant soma. Similar to germline dynamics, somatic integration is non-random and TE-specific. Focusing on the ONSEN, EVADE and AtCOPIA21 families, we find they preferentially integrate into chromosomal arms and genic DNA, and are enriched over H2A.Z, H3K27me3 and H3K4me1 labelled chromatin. However, ONSEN dynamically targets active and open chromatin, while EVADE displays a depletion in these regions, consistent with niche targeting at the local epigenetic level and spatial distribution across the genome ecosystem. We further demonstrate that environmentally-responsive genes such as resistance (R) genes and biosynthetic gene clusters are preferred integration targets, highlighting the adaptive potential of somatic transposition.

**Conclusions:** Our work demonstrates that transposon amplification is an explosive and structured event that generates cellular mosaicism in the soma of *A. thaliana*. We speculate that this phenomenon is common across plants under permissive conditions, both in experimental and natural settings.
