## Additional data 3 for "Somatic mobility of transposons is explosive and shaped by distinct integration biases in *Arabidopsis thaliana*"

### Sheet: Sheet1
Additional data 3 : Somatic insertions from different TE families recorded through whole genome sequencing
TE information		Somatic Insertion count
TE order	TE family	met1+HS	polIVpolV+HS
DNA/CACTA	ATENSPM6	1	0
DNA/CACTA	ATENSPM9	1	0
DNA/Harbinger	HARBINGER	2	1
DNA/hAT	ATHAT1	1	0
DNA/hAT	ATHAT3	1	0
DNA/hAT	ATHAT8	0	1
DNA/hAT	ATHATN6	3	0
DNA/Helitron	ATREP10B	0	1
DNA/Helitron	ATREP10C	2	1
DNA/Helitron	ATREP11	0	1
DNA/Helitron	ATREP12	2	0
DNA/Helitron	ATREP16	2	0
DNA/Helitron	ATREP17	1	0
DNA/Helitron	ATREP2	2	0
DNA/Helitron	ATREP20	6	0
DNA/Helitron	ATREP2A	1	0
DNA/Helitron	ATREP3	2	0
DNA/Helitron	ATREP4	1	0
DNA/Helitron	ATREP5	0	2
DNA/Helitron	ATREPX1	1	0
DNA/Helitron	HELITRON2	1	0
DNA/Helitron	HELITRON3	2	0
DNA/Helitron	HELITRONY1A	0	1
DNA/Helitron	HELITRONY1B	1	0
DNA/Helitron	HELITRONY3A	1	0
DNA/Helitron	ATREP15	0	1
DNA/Mutator	ARNOLD1	3	1
DNA/Mutator	ARNOLD2	1	0
DNA/Mutator	ATDNA1T9A	2	1
DNA/Mutator	ATDNA2T9A	1	0
DNA/Mutator	ATDNAI26T9	1	0
DNA/Mutator	ATDNAI27T9A	2	0
DNA/Mutator	ATMU1	1	0
DNA/Mutator	ATMU12	0	1
DNA/Mutator	LIMPET1	1	0
DNA/Mutator	VANDAL1	1	0
DNA/Mutator	VANDAL10	1	0
DNA/Mutator	VANDAL11	1	0
DNA/Mutator	VANDAL17	1	0
DNA/Mutator	VANDAL18NA	1	0
DNA/Mutator	VANDAL1N1	1	0
DNA/Mutator	VANDAL21	4	0
DNA/Mutator	VANDAL2N1	2	0
DNA/Mutator	VANDALNX1	1	0
DNA/Tc1Mariner	ATHPOGO	1	0
DNA/Tc1Mariner	ATHPOGON1	1	0
DNA/unknown	ATTIRX1C	3	0
DNA/unknown	BRODYAGA2	1	0
LINE	ATLINE1_10	1	0
LINE	ATLINE1_12	3	1
LINE	ATLINEIII	1	0
LTR/Copia	ATCOPIA13.1	2	0
LTR/Copia	ATCOPIA13.2	0	1
LTR/Copia	ATCOPIA16	1	0
LTR/Copia	ATCOPIA20	0	1
LTR/Copia	ATCOPIA21	3	1
LTR/Copia	ATCOPIA32B	0	1
LTR/Copia	ATCOPIA36	1	0
LTR/Copia	ATCOPIA39	1	1
LTR/Copia	ATCOPIA44	1	0
LTR/Copia	ATCOPIA45	0	1
LTR/Copia	ATCOPIA46	0	1
LTR/Copia	ATCOPIA52	1	0
LTR/Copia	ATCOPIA58	0	1
LTR/Copia	ATCOPIA59	3	6
LTR/Copia	ATCOPIA60	1	0
LTR/Copia	ATCOPIA69	1	0
LTR/Copia	ATCOPIA78	95	17
LTR/Copia	ATCOPIA84	1	0
LTR/Copia	ATCOPIA89	0	1
LTR/Copia	ATCOPIA93	1565	119
LTR/Copia	ATCOPIA50	1	0
LTR/Ty3	ATGP1	6	3
LTR/Ty3	ATGP11	0	1
LTR/Ty3	ATGP5A	1	1
LTR/Ty3	ATGP8	0	1
LTR/Ty3	ATGP9B	1	0
LTR/Ty3	ATHILA0	2	2
LTR/Ty3	ATHILA1.1	0	1
LTR/Ty3	ATHILA1.2	0	1
LTR/Ty3	ATHILA1.3	0	1
LTR/Ty3	ATHILA2	3	4
LTR/Ty3	ATHILA4.1	6	5
LTR/Ty3	ATHILA4a	3	3
LTR/Ty3	ATHILA4c	2	0
LTR/Ty3	ATHILA4c.1	0	2
LTR/Ty3	ATHILA4c.2	5	0
LTR/Ty3	ATHILA5	1	0
LTR/Ty3	ATHILA6b	1	1
LTR/Ty3	ATHILA7	1	0
LTR/Ty3	ATHILA8a	1	0
LTR/Ty3	ATLANTYS1	0	1
LTR/Ty3	ATLANTYS2	1	1
LTR/Ty3	ATLANTYS3	1	0
LTR/Ty3	ATHILA6.1	0	1
LTR/Ty3	ATHILA2	1	0
SINE	AtSB2	3	0
SINE	ATSINE2A	1	0
SINE	Sadhu3-1	1	0
SINE	Sadhu5-1	1	0
SINE	SINE_120	0	1
SINE	SINE_126	1	0
SINE	SINE_168	0	1
SINE	SINE_281	1	0
SINE	SINE_30	1	0
SINE	SINE_38	1	0
SINE	SINE_41	1	0
SINE	SINE_42	1	0
SINE	SINE_428	1	0
SINE	SINE_439	0	1
SINE	SINE_47	1	0
SINE	SINE_490	1	0
SINE	SINE_544	0	2
SINE	SINE_549	1	0
SINE	SINE_61	1	0
SINE	SINE_66	1	0
SINE	SINE_80	1	0
SINE	SINE_94	1	0
Total insertions	-	1803	198
