## Additional data 4 for "Somatic mobility of transposons is explosive and shaped by distinct integration biases in *Arabidopsis thaliana*"

### Sheet: Sheet1
Additional Data 4: Somatic insertion hotspots identified for EVADE (pink) and ONSEN (Blue)
Genomic location and somatic insrtion count have been provided
EVADE																				ONSEN
met1					met1+HS					polIVpolV					polIVpolV+HS					WT+HS					met1+HS					polIVpolV+HS
Chromosome	Start	End	Insertion count		Chromosome	Start	End	Insertion count		Chromosome	Start	End	Insertion count		Chromosome	Start	End	Insertion count		Chromosome	Start	End	Insertion count		Chromosome	Start	End	Insertion count		Chromosome	Start	End	Insertion count
Chr1	240000	250000	62		Chr1	240000	250000	42		Chr1	530000	540000	11		Chr1	530000	540000	24		Chr1	5760000	5770000	5		Chr2	3310000	3320000	34		Chr3	13540000	13550000	19
Chr1	530000	540000	131		Chr1	530000	540000	86		Chr1	2550000	2560000	9		Chr1	1210000	1220000	19		Chr1	6290000	6300000	4		Chr3	13540000	13550000	56
Chr1	4630000	4640000	68		Chr1	4630000	4640000	54		Chr1	4630000	4640000	15		Chr1	4630000	4640000	27		Chr1	9150000	9160000	4		Chr3	13550000	13560000	28
Chr1	5520000	5530000	65		Chr1	5530000	5540000	55		Chr1	5370000	5380000	10		Chr1	5520000	5530000	20		Chr1	10950000	10960000	4		Chr4	8540000	8550000	18
Chr1	5530000	5540000	74		Chr1	19380000	19390000	56		Chr1	5520000	5530000	9		Chr1	5530000	5540000	31		Chr1	19330000	19340000	4
Chr1	19380000	19390000	62		Chr1	19390000	19400000	41		Chr1	5530000	5540000	13		Chr1	11030000	11040000	19		Chr1	28000000	28010000	4
Chr1	19390000	19400000	77		Chr1	21110000	21120000	44		Chr1	6990000	7000000	9		Chr1	11260000	11270000	21		Chr1	29640000	29650000	5
Chr1	20970000	20980000	63		Chr1	29300000	29310000	45		Chr1	12630000	12640000	8		Chr1	12430000	12440000	19		Chr2	3050000	3060000	12
Chr1	21110000	21120000	68		Chr2	7260000	7270000	92		Chr1	19380000	19390000	12		Chr1	29300000	29310000	30		Chr2	3060000	3070000	7
Chr1	29230000	29240000	57		Chr2	7800000	7810000	69		Chr1	20060000	20070000	8		Chr2	8200000	8210000	21		Chr2	3300000	3310000	12
Chr1	29300000	29310000	88		Chr2	7880000	7890000	59		Chr1	20970000	20980000	14		Chr2	10840000	10850000	19		Chr2	3310000	3320000	17
Chr2	7260000	7270000	139		Chr2	7970000	7980000	70		Chr1	24800000	24810000	9		Chr2	11810000	11820000	25		Chr2	8140000	8150000	4
Chr2	7800000	7810000	139		Chr2	8030000	8040000	49		Chr1	25210000	25220000	9		Chr2	13830000	13840000	18		Chr2	20580000	20590000	4
Chr2	7880000	7890000	80		Chr2	17820000	17830000	42		Chr1	26620000	26630000	9		Chr2	14090000	14100000	24		Chr3	6890000	6900000	5
Chr2	7970000	7980000	95		Chr3	3570000	3580000	47		Chr1	26880000	26890000	9		Chr2	14300000	14310000	20		Chr3	7110000	7120000	7
Chr2	8030000	8040000	63		Chr3	4870000	4880000	41		Chr1	29300000	29310000	11		Chr2	16520000	16530000	26		Chr3	13540000	13550000	28
Chr2	8610000	8620000	71		Chr4	1640000	1650000	45		Chr2	2730000	2740000	9		Chr2	16540000	16550000	19		Chr3	13550000	13560000	26
Chr2	16520000	16530000	64		Chr4	1890000	1900000	45		Chr2	8200000	8210000	14		Chr3	3560000	3570000	25		Chr4	350000	360000	4
Chr3	1720000	1730000	58		Chr4	12650000	12660000	46		Chr2	10840000	10850000	12		Chr3	3570000	3580000	37		Chr4	1680000	1690000	5
Chr3	3570000	3580000	71		Chr4	13050000	13060000	48		Chr2	11000000	11010000	9		Chr3	4880000	4890000	25		Chr4	8240000	8250000	6
Chr3	12670000	12680000	56		Chr5	3010000	3020000	51		Chr2	11810000	11820000	15		Chr3	12670000	12680000	22		Chr4	8540000	8550000	13
Chr3	12950000	12960000	55		Chr5	6080000	6090000	48		Chr2	12900000	12910000	10		Chr3	17940000	17950000	34		Chr4	21260000	21270000	4
Chr3	16000000	16010000	72		Chr5	6090000	6100000	41		Chr2	16360000	16370000	8		Chr3	19050000	19060000	20		Chr5	28360000	28370000	5
Chr3	17940000	17950000	57		Chr5	9920000	9930000	44		Chr2	16520000	16530000	13		Chr3	23860000	23870000	22
Chr4	850000	860000	56		Chr5	11060000	11070000	45		Chr3	1110000	1120000	9		Chr3	24150000	24160000	19
Chr4	1640000	1650000	56		Chr5	11540000	11550000	58		Chr3	2800000	2810000	12		Chr3	24270000	24280000	19
Chr4	1890000	1900000	75		Chr5	19100000	19110000	49		Chr3	3560000	3570000	10		Chr4	1630000	1640000	23
Chr4	15140000	15150000	55		Chr5	19180000	19190000	60		Chr3	3570000	3580000	11		Chr4	1640000	1650000	35
Chr4	21090000	21100000	55		Chr5	20630000	20640000	62		Chr3	4870000	4880000	11		Chr4	10250000	10260000	22
Chr5	3010000	3020000	60		Chr5	20940000	20950000	46		Chr3	5590000	5600000	9		Chr4	10980000	10990000	18
Chr5	6080000	6090000	65		Chr5	26630000	26640000	53		Chr3	9850000	9860000	8		Chr4	11010000	11020000	21
Chr5	9920000	9930000	73							Chr3	10630000	10640000	9		Chr4	12510000	12520000	18
Chr5	11060000	11070000	75							Chr3	10770000	10780000	10		Chr4	13050000	13060000	21
Chr5	11540000	11550000	81							Chr3	17940000	17950000	9		Chr4	15140000	15150000	23
Chr5	19100000	19110000	72							Chr3	20150000	20160000	8		Chr4	15160000	15170000	21
Chr5	19180000	19190000	78							Chr3	23870000	23880000	8		Chr4	18110000	18120000	18
Chr5	19240000	19250000	65							Chr3	24040000	24050000	8		Chr4	21090000	21100000	28
Chr5	20630000	20640000	62							Chr3	24780000	24790000	8		Chr4	21430000	21440000	18
Chr5	20940000	20950000	73							Chr4	930000	940000	8		Chr5	820000	830000	18
Chr5	27300000	27310000	59							Chr4	1630000	1640000	10		Chr5	3010000	3020000	23
										Chr4	1640000	1650000	11		Chr5	6080000	6090000	25
										Chr4	9960000	9970000	12		Chr5	9920000	9930000	22
										Chr4	9970000	9980000	12		Chr5	19100000	19110000	32
										Chr4	10980000	10990000	14		Chr5	19180000	19190000	34
										Chr4	12510000	12520000	9		Chr5	19240000	19250000	18
										Chr4	13050000	13060000	10		Chr5	20490000	20500000	19
										Chr4	15140000	15150000	11		Chr5	20640000	20650000	22
										Chr4	15160000	15170000	10		Chr5	20940000	20950000	27
										Chr4	15620000	15630000	10		Chr5	21250000	21260000	18
										Chr4	16320000	16330000	13		Chr5	26250000	26260000	27
										Chr4	16620000	16630000	9		Chr5	26630000	26640000	19
										Chr4	17210000	17220000	9		Chr5	27290000	27300000	27
										Chr4	21090000	21100000	20		Chr5	27300000	27310000	23
										Chr4	21350000	21360000	8
										Chr4	21390000	21400000	9
										Chr5	3010000	3020000	12
										Chr5	4840000	4850000	8
										Chr5	19100000	19110000	11
										Chr5	19180000	19190000	12
										Chr5	20640000	20650000	8
										Chr5	20940000	20950000	12
										Chr5	22110000	22120000	8
										Chr5	23400000	23410000	9
										Chr5	23730000	23740000	8
										Chr5	24100000	24110000	9
										Chr5	27290000	27300000	10
										Chr5	29090000	29100000	10
