## Additional data 5 for "Somatic mobility of transposons is explosive and shaped by distinct integration biases in *Arabidopsis thaliana*"

### Sheet: Sheet1
Additional data 5: List of 170 R genes and number of somatic insertions observed in each gene
Gene ID, Cluster and somatic insertion count are provided
		EVADE						ONSEN					AtCOPIA21
Gene ID	Cluster ID	met1	met1+HS	polIVpolV	polIVpolV+HS	All		WT+HS	met1+HS	polIVpolV+HS	All		met1+HS	polIVpolV+HS	All
AT1G10920	Single	8	9	2	1	20		0	0	0	0		0	0	0
AT1G12210	RPS5 cluster	2	2	0	1	5		0	0	0	0		0	0	0
AT1G12220	RPS5 cluster	8	4	1	0	13		1	0	2	3		0	1	1
AT1G12280	RPS5 cluster	4	1	0	0	5		0	2	1	3		0	0	0
AT1G12290	RPS5 cluster	1	2	0	0	3		0	0	0	0		0	0	0
AT1G15890	Single	5	1	0	1	7		1	0	1	2		0	0	0
AT1G17600	SOC3 cluster	19	14	3	8	44		1	2	1	4		0	0	0
AT1G17610	SOC3 cluster	5	6	1	2	14		0	0	0	0		0	0	0
AT1G17615	SOC3 cluster	8	0	0	0	8		0	0	0	0		0	0	0
AT1G27170	AT1G27170 cluster	21	11	3	1	36		0	1	0	1		0	0	0
AT1G27180	AT1G27170 cluster	13	3	1	1	18		0	1	2	3		0	0	0
AT1G31540	Single	11	11	0	2	24		0	1	0	1		0	0	0
AT1G33560	Single	9	9	1	5	24		0	1	0	1		0	0	0
AT1G50180	Single	2	0	0	0	2		1	0	0	1		0	0	0
AT1G51480	Single	2	7	0	6	15		0	0	0	0		0	0	0
AT1G52660	Single	5	0	0	0	5		0	0	0	0		0	0	0
AT1G53350	Single	5	4	1	2	12		0	0	1	1		0	0	0
AT1G56510	WRR4 cluster	12	4	1	2	19		1	2	0	3		0	0	0
AT1G56520	WRR4 cluster	12	12	1	2	27		1	2	0	3		0	0	0
AT1G56540	WRR4 cluster	6	5	6	12	29		0	0	0	0		0	0	0
AT1G57650	Single	11	5	2	5	23		0	0	0	0		0	0	0
AT1G58390	RPP7 cluster	0	2	0	3	5		1	1	2	4		0	1	1
AT1G58400	RPP7 cluster	8	5	0	1	14		1	0	0	1		0	0	0
AT1G58410	RPP7 cluster	8	3	2	4	17		0	0	0	0		0	0	0
AT1G58602	RPP7 cluster	4	3	0	1	8		0	2	1	3		0	0	0
AT1G58807	RPP7 cluster	6	4	0	2	12		1	1	0	2		0	0	0
AT1G59218	RPP7 cluster	1	2	1	0	4		0	1	0	1		0	0	0
AT1G59620	Single	13	10	3	3	29		0	1	0	1		0	0	0
AT1G59780	Single	12	8	2	6	28		2	0	2	4		1	0	1
AT1G61180	RPP39 cluster	0	1	0	0	1		0	1	0	1		0	0	0
AT1G61190	RPP39 cluster	15	8	2	6	31		0	0	0	0		0	0	0
AT1G61300	RPP39 cluster	8	5	0	4	17		0	0	0	0		0	0	0
AT1G61310	RPP39 cluster	3	1	1	0	5		0	0	1	1		0	0	0
AT1G62630	Single	6	9	3	6	24		0	0	0	0		0	0	0
AT1G63350	AT1G63350 cluster	20	8	3	9	40		0	0	0	0		0	0	0
AT1G63360	AT1G63350 cluster	8	7	0	4	19		0	0	0	0		0	0	0
AT1G63730	RLM1 cluster	3	3	0	0	6		0	1	3	4		0	0	0
AT1G63740	RLM1 cluster	0	1	0	0	1		1	1	0	2		0	0	0
AT1G63750	RLM1 cluster	18	15	3	7	43		0	0	1	1		0	0	0
AT1G63860	RLM1 cluster	5	5	0	1	11		0	4	1	5		0	0	0
AT1G63870	RLM1 cluster	5	10	5	8	28		1	0	0	1		0	0	0
AT1G63880	RLM1 cluster	21	8	0	5	34		1	2	0	3		0	0	0
AT1G64070	RLM1 cluster	10	9	2	4	25		0	0	1	1		0	0	0
AT1G65850	Single	7	2	0	4	13		0	3	1	4		0	0	0
AT1G66090	Single	0	0	0	1	1		0	1	1	2		0	0	0
AT1G69550	Single	7	8	1	0	16		1	2	1	4		0	1	1
AT1G72840	TN cluster	20	10	3	8	41		0	3	1	4		0	0	0
AT1G72850	TN cluster	5	4	0	3	12		0	1	0	1		0	0	0
AT1G72860	TN cluster	6	8	3	1	18		0	1	1	2		1	0	1
AT1G72870	TN cluster	0	3	1	0	4		0	0	0	0		0	0	0
AT1G72890	TN cluster	7	2	1	0	10		0	1	1	2		0	0	0
AT1G72900	TN cluster	9	4	0	1	14		0	0	0	0		0	0	0
AT1G72910	TN cluster	4	7	0	0	11		0	0	1	1		0	0	0
AT1G72920	TN cluster	1	1	0	0	2		0	0	0	0		0	0	0
AT1G72930	TN cluster	1	2	0	0	3		0	0	0	0		0	0	0
AT1G72940	TN cluster	3	3	0	0	6		0	0	0	0		0	0	0
AT1G72950	TN cluster	3	0	0	0	3		0	2	0	2		0	0	0
AT2G14080	Single	3	7	2	9	21		0	1	0	1		0	0	0
AT2G16870	Single	10	1	0	1	12		0	0	0	0		0	0	0
AT2G17050	AT2G17050 cluster	14	10	1	2	27		1	1	1	3		0	0	0
AT2G17060	AT2G17050 cluster	9	0	0	5	14		0	0	1	1		0	0	0
AT3G04210	AT3G04210 cluster	9	5	3	1	18		1	0	2	3		0	0	0
AT3G04220	AT3G04210 cluster	10	3	4	4	21		2	0	0	2		0	0	0
AT3G07040	Single	11	9	2	4	26		0	0	0	0		0	0	0
AT3G14460	AT3G14460 cluster	6	2	0	1	9		0	2	1	3		0	0	0
AT3G14470	AT3G14460 cluster	9	10	1	1	21		0	0	2	2		0	0	0
AT3G15700	Single	4	0	0	1	5		0	1	0	1		0	0	0
AT3G25510	Single	18	13	6	8	45		1	2	1	4		0	0	0
AT3G44400	RPP1 cluster	11	10	1	2	24		1	0	0	1		0	0	0
AT3G44480	RPP1 cluster	1	0	0	0	1		0	1	0	1		0	0	0
AT3G44630	RPP1 cluster	2	5	1	1	9		0	0	0	0		0	0	0
AT3G44670	RPP1 cluster	1	1	0	0	2		0	0	0	0		0	0	0
AT3G46530	RPP13 cluster	10	8	1	3	22		0	1	1	2		0	0	0
AT3G46710	RPP13 cluster	13	7	2	9	31		1	1	0	2		0	0	0
AT3G46730	RPP13 cluster	8	2	1	1	12		0	0	2	2		0	0	0
AT3G50950	Single	3	9	0	2	14		0	1	0	1		0	0	0
AT3G51560	LCD9 cluster	23	11	5	10	49		1	2	1	4		0	0	0
AT3G51570	LCD9 cluster	28	27	3	6	64		1	1	0	2		0	0	0
AT4G08450	Single	9	8	4	1	22		0	2	1	3		0	0	0
AT4G09360	AT4G09360 cluster	2	1	0	0	3		0	0	0	0		0	0	0
AT4G09420	AT4G09360 cluster	6	1	1	1	9		0	0	0	0		0	0	0
AT4G09430	AT4G09360 cluster	2	4	0	3	9		0	0	0	0		0	0	0
AT4G10780	Single	11	5	1	8	25		0	1	0	1		0	0	0
AT4G11170	Single	7	6	2	3	18		0	1	0	1		1	0	1
AT4G12010	DSC1 cluster	3	1	0	0	4		0	1	0	1		0	0	0
AT4G12020	DSC1 cluster	10	4	0	2	16		1	2	0	3		0	0	0
AT4G14370	Single	14	12	2	0	28		0	0	0	0		0	0	0
AT4G16860	RPP4 cluster	1	3	0	0	4		0	1	0	1		0	0	0
AT4G16890	RPP4 cluster	10	4	2	1	17		0	0	0	0		0	0	0
AT4G16900	RPP4 cluster	5	4	1	0	10		0	0	0	0		0	0	0
AT4G16920	RPP4 cluster	11	9	3	2	25		0	2	2	4		0	0	0
AT4G16930	RPP4 cluster	4	2	0	0	6		0	0	0	0		0	0	0
AT4G16940	RPP4 cluster	11	8	1	5	25		0	2	0	2		0	0	0
AT4G16950	RPP4 cluster	8	7	0	3	18		0	1	0	1		0	0	0
AT4G16960	RPP4 cluster	7	3	1	0	11		0	1	1	2		0	0	0
AT4G16990	RPP4 cluster	6	6	0	4	16		0	2	0	2		0	0	0
AT4G19500	RPP2 cluster	2	0	0	0	2		0	0	0	0		0	0	0
AT4G19510	RPP2 cluster	8	8	0	2	18		1	1	1	3		0	0	0
AT4G19520	RPP2 cluster	24	17	5	11	57		0	2	1	3		0	0	0
AT4G19530	RPP2 cluster	9	10	4	3	26		0	0	2	2		0	0	0
AT4G23510	Single	7	6	1	2	16		0	0	1	1		0	0	0
AT4G26090	Single	1	0	0	1	2		0	0	0	0		0	0	0
AT4G27190	AT4G27190 cluster	17	10	2	2	31		0	1	0	1		0	0	0
AT4G27220	AT4G27190 cluster	12	8	4	0	24		0	1	0	1		0	0	0
AT4G33300	Single	3	6	0	1	10		0	1	1	2		0	0	0
AT4G36140	AT4G36140 cluster	2	1	0	0	3		1	4	0	5		0	0	0
AT4G36150	AT4G36140 cluster	1	2	2	0	5		0	1	0	1		0	0	0
AT5G04720	Single	1	1	0	2	4		1	1	1	3		0	0	0
AT5G05400	Single	19	16	1	7	43		0	0	1	1		0	0	0
AT5G11250	Single	2	2	1	0	5		0	0	0	0		0	0	0
AT5G17680	Single	4	1	0	0	5		1	0	0	1		0	0	0
AT5G17880	CHS3 cluster	7	5	4	5	21		0	2	3	5		0	0	0
AT5G17890	CHS3 cluster	5	8	1	2	16		0	1	1	2		0	0	0
AT5G17970	CHS3 cluster	9	3	3	6	21		0	0	1	1		0	0	0
AT5G18350	AT5G18350 cluster	45	32	1	18	96		0	1	1	2		0	0	0
AT5G18360	AT5G18350 cluster	16	22	1	3	42		0	1	0	1		0	0	0
AT5G18370	AT5G18350 cluster	9	13	2	1	25		0	1	1	2		0	0	0
AT5G22690	Single	5	2	1	1	9		0	0	1	1		0	0	0
AT5G35450	Single	2	7	0	2	11		1	1	0	2		0	0	0
AT5G36930	Single	24	10	1	0	35		1	1	0	2		0	0	0
AT5G38340	AT5G38340 cluster	15	14	3	5	37		1	0	0	1		0	0	0
AT5G38344	AT5G38340 cluster	1	3	0	1	5		0	0	0	0		0	0	0
AT5G38350	AT5G38340 cluster	7	8	3	3	21		1	1	0	2		0	0	0
AT5G38850	Single	5	2	0	2	9		0	1	1	2		0	0	0
AT5G40060	Single	14	4	1	7	26		0	3	1	4		0	0	0
AT5G40090	AT5G40090 cluster	2	5	1	1	9		0	0	0	0		0	0	0
AT5G40100	AT5G40090 cluster	7	8	0	4	19		0	0	0	0		0	0	0
AT5G40910	SSI4 cluster	0	0	0	0	0		0	0	0	0		0	0	0
AT5G41540	SSI4 cluster	41	33	3	16	93		0	1	0	1		0	0	0
AT5G41550	SSI4 cluster	41	31	9	18	99		0	1	0	1		0	0	0
AT5G41740	SSI4 cluster	43	21	6	10	80		0	0	0	0		0	0	0
AT5G41750	SSI4 cluster	34	39	6	19	98		0	1	0	1		0	0	0
AT5G43470	Single	8	7	1	3	19		0	0	0	0		0	0	0
AT5G43725	RSG2 cluster	1	0	0	0	1		0	1	0	1		0	0	0
AT5G43730	RSG2 cluster	1	0	0	0	1		0	1	0	1		0	0	0
AT5G43740	RSG2 cluster	3	4	1	2	10		0	0	0	0		0	0	0
AT5G44510	Single	2	2	0	0	4		0	1	0	1		1	0	1
AT5G44870	Single	19	8	3	3	33		0	0	0	0		0	0	0
AT5G45000	Single	6	7	0	1	14		0	1	0	1		0	0	0
AT5G45050	TTR1 cluster	3	0	0	2	5		0	2	0	2		0	0	0
AT5G45060	TTR1 cluster	2	1	0	0	3		0	2	0	2		0	0	0
AT5G45200	RPS4 cluster	21	21	4	6	52		0	0	0	0		0	0	0
AT5G45210	RPS4 cluster	6	7	2	2	17		0	0	1	1		0	0	0
AT5G45220	RPS4 cluster	14	8	3	4	29		0	0	0	0		0	0	0
AT5G45230	RPS4 cluster	20	13	2	10	45		0	1	0	1		0	0	0
AT5G45240	RPS4 cluster	12	5	2	4	23		2	0	0	2		0	0	0
AT5G45250	RPS4 cluster	8	3	0	2	13		0	1	0	1		0	0	0
AT5G45260	RPS4 cluster	13	4	2	1	20		0	0	0	0		1	0	1
AT5G45440	AT5G45440 cluster	0	1	0	1	2		0	0	0	0		0	0	0
AT5G45490	AT5G45440 cluster	3	4	0	0	7		0	2	0	2		1	0	1
AT5G46260	RPS6 cluster	14	11	4	5	34		0	1	0	1		0	0	0
AT5G46270	RPS6 cluster	37	22	4	11	74		0	2	0	2		0	0	0
AT5G46450	RPS6 cluster	6	5	0	1	12		0	1	2	3		0	0	0
AT5G46470	RPS6 cluster	6	3	1	0	10		0	0	0	0		0	0	0
AT5G46490	RPS6 cluster	4	1	2	4	11		0	0	0	0		0	0	0
AT5G46510	RPS6 cluster	2	0	0	0	2		0	1	1	2		0	0	0
AT5G46520	RPS6 cluster	5	5	0	1	11		0	1	0	1		0	0	0
AT5G47250	AT5G47250 cluster	10	7	1	1	19		0	0	0	0		0	0	0
AT5G47260	AT5G47250 cluster	1	0	0	0	1		0	0	1	1		0	0	0
AT5G47280	AT5G47250 cluster	0	1	0	1	2		0	0	0	0		0	0	0
AT5G48620	Single	1	0	0	0	1		0	1	1	2		0	0	0
AT5G48770	AT5G48770 cluster	7	5	4	2	18		0	0	0	0		0	0	0
AT5G48780	AT5G48770 cluster	6	5	0	3	14		0	0	2	2		0	0	0
AT5G49140	Single	14	8	3	6	31		1	0	0	1		0	0	0
AT5G51630	Single	4	3	1	2	10		0	1	2	3		0	0	0
AT5G58120	Single	10	5	0	5	20		0	0	0	0		0	0	0
AT5G63020	Single	1	4	0	1	6		0	1	0	1		0	0	0
AT5G66900	WRR7 cluster	6	7	1	0	14		0	2	0	2		0	0	0
AT5G66910	WRR7 cluster	6	3	1	4	14		0	0	1	1		0	0	0
AT5G66630	WRR7 cluster	12	10	4	6	32		0	1	0	1		0	0	0
Total		1484	1077	222	496	3279		36	123	72	231		6	3	9
