## Additional data 6 for "Somatic mobility of transposons is explosive and shaped by distinct integration biases in *Arabidopsis thaliana*"

### Sheet: Sheet1
Additional data 6: List of 62 metabolic genes and number of somatic insertions observed in each gene
Gene ID, Cluster and somatic insertion count are provided
		EVADE						ONSEN					AtCOPIA21
Gene ID	Cluster ID	met1	met1+HS	polIVpolV	polIVpolV+HS	All		WT+HS	met1+HS	polIVpolV+HS	All		met1+HS	polIVpolV+HS	All
AT2G17050	Metab_cluster1	14	10	1	2	27		1	1	1	3		0	0	0
AT2G17055	Metab_cluster1	0	0	0	0	0		0	0	0	0		0	0	0
AT2G17060	Metab_cluster1	9	0	0	5	14		0	0	1	1		0	0	0
AT2G17070	Metab_cluster1	5	2	0	3	10		0	0	0	0		0	0	0
AT2G17080	Metab_cluster1	2	1	0	0	3		0	0	0	0		0	0	0
AT2G17150	Metab_cluster1	0	1	0	0	1		1	0	1	2		0	0	0
AT3G01190	Metab_cluster2	2	1	0	3	6		0	0	0	0		0	0	0
AT3G01220	Metab_cluster2	2	2	2	2	8		0	1	1	2		0	0	0
AT3G01230	Metab_cluster2	1	0	0	0	1		0	0	0	0		0	0	0
AT3G01240	Metab_cluster2	2	3	0	0	5		0	0	0	0		0	0	0
AT3G01250	Metab_cluster2	1	0	0	0	1		0	1	0	1		0	0	0
AT3G01260	Metab_cluster2	5	0	0	1	6		0	0	2	2		0	0	0
AT3G01270	Metab_cluster2	5	1	1	4	11		0	1	0	1		0	0	0
AT3G01280	Metab_cluster2	0	0	0	0	0		0	0	0	0		0	0	0
AT4G15270	Arabidiol_cluster3	2	2	0	1	5		0	0	0	0		0	0	0
AT4G15280	Arabidiol_cluster3	4	0	1	1	6		0	0	0	0		0	0	0
AT4G15290	Arabidiol_cluster3	1	7	0	0	8		0	1	1	2		0	0	0
AT4G15300	Arabidiol_cluster3	0	1	1	1	3		1	0	0	1		0	0	0
AT4G15310	Arabidiol_cluster3	1	5	0	3	9		0	0	1	1		0	0	0
AT4G15320	Arabidiol_cluster3	3	1	1	1	6		0	0	0	0		0	0	0
AT4G15330	Arabidiol_cluster3	3	3	0	0	6		0	3	0	3		0	0	0
AT4G15340	Arabidiol_cluster3	5	1	0	1	7		0	1	0	1		0	0	0
AT4G15350	Arabidiol_cluster3	2	1	1	1	5		0	0	1	1		0	0	0
AT4G15360	Arabidiol_cluster3	3	4	0	1	8		0	0	0	0		0	0	0
AT4G15370	Arabidiol_cluster3	4	0	1	1	6		0	1	1	2		0	0	0
AT4G15380	Arabidiol_cluster3	9	1	0	1	11		0	0	0	0		0	0	0
AT4G15390	Arabidiol_cluster3	3	4	2	1	10		0	0	0	0		0	0	0
AT4G15393	Arabidiol_cluster3	5	3	1	1	10		0	1	0	1		0	0	0
AT4G15396	Arabidiol_cluster3	6	2	0	0	8		1	0	1	2		0	0	0
AT4G15400	Arabidiol_cluster3	11	9	1	1	22		0	0	0	0		0	0	0
AT5G15100	Metab_cluster4	2	1	0	0	3		0	0	0	0		0	0	0
AT5G15110	Metab_cluster4	1	3	0	0	4		1	1	0	2		0	0	0
AT5G15130	Metab_cluster4	6	5	0	0	11		0	1	1	2		0	0	0
AT5G15140	Metab_cluster4	1	1	0	0	2		0	0	0	0		0	0	0
AT5G15150	Metab_cluster4	3	1	1	3	8		0	0	1	1		0	0	0
AT5G15160	Metab_cluster4	0	0	0	0	0		0	0	0	0		0	0	0
AT5G37940	Metab_cluster5	0	1	1	0	2		1	0	0	1		0	0	0
AT5G37950	Metab_cluster5	0	0	0	1	1		0	0	1	1		0	0	0
AT5G37960	Metab_cluster5	2	0	0	0	2		0	0	0	0		0	0	0
AT5G37970	Metab_cluster5	1	0	0	0	1		0	1	0	1		0	0	0
AT5G37980	Metab_cluster5	3	2	0	1	6		0	0	0	0		1	0	1
AT5G37990	Metab_cluster5	1	4	0	0	5		0	0	0	0		0	0	0
AT5G38000	Metab_cluster5	1	0	0	0	1		0	0	0	0		0	0	0
AT5G38010	Metab_cluster5	2	1	2	1	6		0	0	0	0		0	0	0
AT5G38020	Metab_cluster5	1	1	1	0	3		0	0	0	0		0	0	0
AT5G38030	Metab_cluster5	3	3	0	1	7		0	0	0	0		0	0	0
AT5G42580	Metab_cluster8	2	6	0	1	9		0	0	0	0		0	0	0
AT5G42590	Metab_cluster8	3	4	1	1	9		0	0	1	1		0	0	0
AT5G42600	Metab_cluster8	3	4	1	2	10		0	0	1	1		0	0	0
AT5G47950	Thalianol _cluster6	1	3	0	3	7		0	0	0	0		0	0	0
AT5G47980	Thalianol _cluster6	9	3	0	4	16		1	1	1	3		0	0	0
AT5G47990	Thalianol _cluster6	3	4	1	2	10		0	0	0	0		0	0	0
AT5G48000	Thalianol _cluster6	4	2	1	1	8		0	3	0	3		0	0	0
AT5G48010	Thalianol _cluster6	8	5	0	0	13		0	0	2	2		0	0	0
AT5G48070	Thalianol _cluster6	1	0	0	1	2		0	0	0	0		0	0	0
AT5G63560	Metab_cluster7	2	4	0	1	7		0	0	0	0		0	0	0
AT5G63580	Metab_cluster7	3	0	1	0	4		0	0	2	2		0	0	0
AT5G63590	Metab_cluster7	4	2	0	3	9		0	0	0	0		0	0	0
AT5G63595	Metab_cluster7	5	2	1	1	9		0	0	1	1		0	0	0
AT5G63600	Metab_cluster7	10	9	1	1	21		0	0	0	0		0	0	0
AT5G63650	Metab_cluster7	1	2	0	2	5		0	0	0	0		0	0	0
AT5G63660	Metab_cluster7	0	0	0	0	0		0	1	0	1		0	0	0
Total		196	138	25	65	424		7	19	22	48		1	0	1
